# Cohort Profile: East London Genes & Health (ELGH), a community based population genomics and health study of British-Bangladeshi and British-Pakistani people

**DOI:** 10.1101/426163

**Authors:** Sarah Finer, Hilary C. Martin, Ahsan Khan, Karen A Hunt, Beverley MacLaughlin, Zaheer Ahmed, Richard Ashcroft, Ceri Durham, Daniel G MacArthur, Mark I McCarthy, John Robson, Bhavi Trivedi, Chris Griffiths, John Wright, Richard C Trembath, David A van Heel

## Abstract

- East London Genes & Health (ELGH) is a large scale, community genomics and health study (to date >34,000 volunteers; target 100,000 volunteers).
- ELGH was set up in 2015 to gain deeper understanding of health and disease, and underlying genetic influences, in British-Bangladeshi and British-Pakistani people living in east London.
- ELGH prioritises studies in areas important to, and identified by, the community it represents. Current priorities include cardiometabolic diseases and mental illness, these being of notably high prevalence and severity. However studies in any scientific area are possible, subject to community advisory group and ethical approval.
- ELGH combines health data science (using linked UK National Health Service (NHS) electronic health record data) with exome sequencing and SNP array genotyping to elucidate the genetic influence on health and disease, including the contribution from high rates of parental relatedness on rare genetic variation and homozygosity (autozygosity), in two understudied ethnic groups. Linkage to longitudinal health record data enables both retrospective and prospective analyses.
- Through Stage 2 studies, ELGH offers researchers the opportunity to undertake recall-by-genotype and/or recall-by-phenotype studies on volunteers. Sub-cohort, trial-within-cohort, and other study designs are possible.
- ELGH is a fully collaborative, open access resource, open to academic and life sciences industry scientific research partners.
