## Supplementary File 2 for "Cohort Profile: East London Genes & Health (ELGH), a community based population genomics and health study of British-Bangladeshi and British-Pakistani people"

### Sheet: 1. Demographics and diagnoses
Variable name	Suggested Short fieldname	No. of fields	Field types	EMIS Read codes	Excluded	Timeframe
REPORT 1 DEMOGRAPHICS AND DIAGNOSES
DEMOGRAPHICS
Date of data extract	extract date	1	Date
Patient ID	ID	1	Numeric	NA
Gender	Gender	1	Text	NA
Age	Age	1	Numeric	NA
Year of birth	YOB	1	Date YYYY	NA
Ethnicity	Ethnicity	1	code	9S%, 9i%		latest ever
Country of birth	BirthCountry	2	code/term	13d%, 13e%, 13f%, 13g%, 13h%, 13j%, 13k%, 13Zq		latest ever
IMD2010	IMD2010	1	Numeric	NA		latest ever
LSOA2011	LSOA2011	1	code	NA		latest ever
Registration Start Date	RegistrationStart	1	Date DD/MM/YYYY	NA
Registration End Date	RegistrationEnd	1	Date DD/MM/YYYY	NA
Year of death	Factofdeath	1	Numeric
FAMILY HISTORY
Family History of Diabetes	FH Diabetes	2	code/date	1253		latest ever
Family History of Ischaemic heart disease	FH IHD	2	code/date	12C2		latest ever
DIABETES DIAGNOSES
Type 1 Diabetes	T1 Diabetes	2	code/date	C10E% , C10ER	21263, 212H Diabetes resolved	earliest ever
Type 2 Diabetes	T2 Diabetes	2	code/date	C10F%, C109J	C10F8 , 21263, 212H Diabetes resolved	earliest ever
Secondary Diabetes	Secondary	2	code/date	C10H%, C10B, C10N%, C10G%		earliest ever
Other types of diabetes	Other	2	code/date	C10A, C10C, C10D, C1A%, C10M%, C326%, A3A2, C135, PKyP, Q441, C10FS, C150%, C3500, C10N1, C370%, PKyF, C1zy4, PH3yA, PKy93, PKy1		earliest ever
Pancreatic disease/surgery	Pancreatic	2	code/date	J670%, J671%, J6710, J6711, J67y6, 9b8G		earliest ever
Diabetes in pregnancy	Pregnancy	2	code/date	L1808, L1809		earliest ever
Diabetes emergencies	Emergencies	2	code/date	C10EM, C109K		latest ever
Bariatric surgery	Bariatric	2	code/date	76110, 76111, 76112, 76113, 76114, 76115, 76116, 76130, 76131, 76132, 76133, 76134, 76135, 76136, 76140, 76141, 76160, 76166		earliest ever
DIABETES RISK SCORES
Diabetes risk 1: Prediabetes code OR glucose intolerance codes	Prediabetes	4	code/date (x2)	C11y2, C11y3, C11y5, R10E, R10D0, R102		earliest AND latest ever
Diabetes risk 2: 'at risk' codes	At risk	4	code/date (x2)	14O8, 14O80		earliest AND latest ever
Diabetes risk 3: HbA1c	HbA1c	8	code/date/value/unit (x2)	42W5 (IFFC), 42W4 (DCCT),	42W5 ≥42 and ≤ 47.99 OR 42W5 ≥6 and ≤ 6.4	earliest AND latest ever
Diabetes risk 4: Qdiabetes score	QDiabetes	8	code/date/value/unit (x2)	38Gj		earliest AND latest ever
CVD Qrisk (10 year risk score ) ≥20%	QRisk	8	code/date/value/unit (x2)	38DP, 38DF, EMISNQQR1, EMISNQQR2	< 20	earliest AND latest ever
DIABETES COMPLICATIONS
Diabetic Retinopathy screening	Retinopathy Screen	2	code/date	2BB, 68A8, 9N1v, 9N2f, 8I6F, 8I3X		latest ever
LEFT EYE Diabetic Retinopathy/Maculopathy Diagnosis	Retinopathy Left	4	code/date (x2)	2BBQ, 2BBS, 2BBV , EMISQLE13, 2BBX, 2BBl		earliest ever AND latest ever
LEFT EYE No Diabetic Retinopathy/Maculopathye	No Retinopathy Left	4	code/date (x2)	2BBK, 2BBj		earliest ever AND latest ever
RIGHT EYE Diabetic Retinopathy/Maculopathy Diagnosis	Retinopathy Right	4	code/date (x2)	2BBP, 2BBR, 2BBT, EMISQRI13, 2BBW, 2BBk		earliest ever AND latest ever
RIGHT EYE No Diabetic Retinopathy/Maculopathy	No Retinopathy Right	4	code/date (x2)	22BJ, 2BBJ, 2BBi		earliest ever AND latest ever
Complains of erectile dysfunction	ED	2	code/date	1598, 1ABB , 1ABC , 1D1B , 7C25E, E2273, 1ABJ		earliest ever
Peripheral vascular disease	PVD	2	code/date	G7310, G732, G7320, G7321, G7322, G7323, G7324, G733, G734, G735, G73y, G73y0, G73y1, G73z, G73z0, G73zz		earliest ever
Peripheral arterial disease [QOF]	PAD	2	code/date	G73, G734, G73y, G73z%, Gyu74,	G73z1	earliest ever
Abdominal aortic aneurysm	AAA	2	code/date	G71%		earliest ever
Diabetic foot ulcer left	Foot Ulcer Left	2	code/date	2G5L, 2G55		earliest ever
Diabetic foot ulcer right	Foot Ulcer Right	2	code/date	2G5H, 2G54		earliest ever
Diabetic neuropathy	Neuropathy	2	code/date	C106, F367, F3y0		earliest ever
Ischaemic Heart Disease\CHD [QOF]	IHD	2	code/date	G3, G30%, G31%, G32, G33%, G34%, G35%, G38%, G39%, G3y%, G3z, Gyu3%	G30A, G310, G331, G332, G341, G36%, G37, Gyu31	earliest ever
Atrial fibriallation & flutter [QOF]	AF Flutter	2	code/date	G573%	212R Atrial fibrillation resolved	earliest ever
Heart failure [QOF]	HD	2	code/date	G58%, G1yz1, 662f, 662g, 662h,662i, I50% Heart failure		earliest ever
Stroke/TIA [QOF]	Stroke	2	code/date	G61%, G63y0,G63y1, G64%, G66%, G6760, G6W, G6X, Gyu62, Gyu63, Gyu64, Gyu65,Gyu66, Gyu6F, Gyu6G, ZV12D, Fyu55, G65%	G617 , G669 , G655	earliest ever
Hypertension [QOF]	Hypertension	2	code/date	G2, G20%, G24%, G25%, G26, G28, G2y, G2z, Gyu2, Gyu20	21261, 212K (Hypertension resolved)	earliest ever
Chronic kidney disease [QOF]	CKD	2	code/date	1Z12,1Z13, 1Z14, 1Z15, 1Z16, 1Z1B, 1Z1C, 1Z1D, 1Z1E, 1Z1F, 1Z1G, 1Z1H, 1Z1J, 1Z1K, 1Z1L, 1Z1T, 1Z1V, 1Z1W, 1Z1X, 1Z1Y,1Z1Z, 1Z1a, 1Z1b, 1Z1c, 1Z1d, 1Z1e, 1Z1f,K053, K054, K055		earliest ever
RELATED METABOLIC CONDITIONS
Polycystic ovarian syndrome	PCS	2	code/date	C165		earliest ever
Obesity-related breathing disorders	Obesity Disorder	2	code/date	Fy03, C3802, C38y0		earliest ever
Fatty liver	NAFLD	2	code/date	J61y, J615		earliest ever
Familial hypercholesterolaemia	Hypercholesterol	2	code/date	C3200, C3201, C3204, C3205, C3203, C3220		earliest ever
Acanthosis nigricans	Acanthosis	2	code/date	M212, PH3y5		earliest ever
RELATED AUTOIMMUNE & ENDOCRINE
Thyroid conditions	Thyroid	2	code/date	C02%, C03%, C04%, 1JM%, 1431, 1432, F3814, Q4337, C0A5		earliest ever
Autoimmune and endocrine conditions (non-thyroid)	Autoimmune	2	code/date	C1541, C1546, C154z, C180, C181, C182, C18y, C18z, D010, M2951, J690%
MISCELLANEOUS
Frailty index	Frailtyindex	2	code/date	38Ql (Frailty index), 2Jd0 (mild frailty), 2Jd1 (moderate frailty), 2Jd2 (severe frailty)		latest ever
NHS Health Check	NHS HC	2	code/date	8BAg%		latest ever

### Sheet: 2. Other diagnoses
Variable name	Suggested Short fieldname	No. of fields	Field types	EMIS Read codes	Excluded	Timeframe
REPORT 1a EXTRA DIAGNOSES ADDED DECEMBER 2017
Patient ID	ID	1	Numeric	NA
OTHER CONDITIONS OF INTEREST
Asthma (QOF v37)	Asthma	2	code/date	H33%, H3120,H3B,173A	H333, 21262, 212G	earliest ever
COPD (QOF v37)	COPD	2	code/date	H3, H31%, H32%, H36, H37, H38, H39, H3A, H3B, H3y, H3z, H4640, H4641, H5832, Hyu30, Hyu31	H3101, H31y0, H3122, 2126F	earliest ever
Idiopathic Pulmonary Fibrosis	IPF	2	code/date	H5631, H5632		earliest ever
Age related macular degeneration	AMD	2	code/date	F4250, F4251, F4252		earliest ever
Glaucoma	Glaucoma	2	code/date	F45%		earliest ever
Rheumatoid arthritis (QOF v37)	RA	2	code/date	N040%, N041, N042%, N047, N04X, N04y0, N04y2, Nyu11, Nyu12, Nyu1G, Nyu10, G5yA, G5y8	N0420	earliest ever
Systemic lupus erythematosus (SLE)	Lupus	2	code/date	N000%		earliest ever
Crohn's Disease	Crohns	2	code/date	J40%		earliest ever
Ulcerative colitis and/or proctitis	UC	2	code/date	J41%		earliest ever
Eczema	Eczema	2	code/date	M11%		earliest ever
Primary ciliary dyskinesia (PCD)	PCD	2	code/date	Pyu9D		latest ever

### Sheet: 3. Neuro and mental health
Variable name	Suggested Short fieldname	No. of fields	Field types	EMIS Read codes	Excluded	Timeframe
REPORT 1b NEUROLOGY AND MENTAL HEALTH CONDITIONS
Patient ID	ID	1	Numeric	NA
Amyotrophic lateral sclerosis (motor neurone disease)	MND	2	code/date	F152%		earliest ever
Multiple sclerosis	MS	2	code/date	F20%		earliest ever
Parkinson's Disease	Parkinsons	2	code/date	F12%, F1303, F11x9,147F		earliest ever
Atypical Parkinson's	Atypical PD	2	code/date	F24y0, F24y2, F11y2, F174		earliest ever
Vascular Dementia	VasDem	2	code/date	Eu01%		earliest ever
Alzheimer's Disease	Alzheimers	2	code/date	F110%		earliest ever
Dementia (QOF v37)	DementiaQOF	2	code/date	Eu02%, E00%, Eu01%, E02y1, E012%, Eu00%, E041, Eu041, F110, F111, F112, F116, F118, F21y2, A411%, A410, Eu107, F11x7		earliest ever
Cognitive decline	Cognitive	2	code/date	28E%, 3AE1 , 3AE2 , Eu057, Ryu5 , Ryu51, Eu05%		earliest ever
Memory disorders	Memory	2	code/date	1B1A, 1B1Y , 1B1a , 1S21 , 28G, 3A10 , 3A20 , 3A30 , 3A40 , 3A50 , 3A60 , 3A70 , 3A80 , 3A91 , 3AA1 , 8BIk , 8HTY , 9Nk1 , E2A10, E2A11, R00z0		earliest ever
Brain tumours	Brain tumour	2	code/date	B7F0, B51%, 2B2%, B583%		earliest ever
Brain damage childhood	Brain damage	2	code/date	Q200z, 129, Q2004, P22, Q200, F23, 13Z4E, Eu81, PJ0, PJ		earliest ever
Epilepsy	Epilepsy	2	code/date	F25, F250%, F251%, F252, F253, F254%, F255%, F257, F25B, F25C, F25D, F25E, F25F, F25X, F25y%, F25z, F1321, SC200		earliest ever
Schizophrenic disorders (QOF v37)	Schizophrenic	2	code/date	E10%, E12% , E13%, E2122, Eu2%,		earliest ever
Bipolar, manic disorders (QOF v37)	Bipolar	2	code/date	E110%, E111%, E1124, E1134, E114%, E115%, E116%, E117%, E11y%, E11z, E11z0, E11zz, Eu30% , Eu31% , Eu323, Eu328, Eu333, Eu329, Eu32A		earliest ever
Depression (QOF v37)	Depression	2	code/date	E0013, E0021, E112%, E113%, E118, E11y2, E11z2, E130, E135, E2003, E291, E2B, E2B1, Eu204, Eu251, Eu32%, Eu33%, Eu341, Eu412, Eu530, Eu530-1, Eu530-2		earliest ever
ANXIETY DISORDERS		0
Anxiety	Anxiety	2	code/date	E200%, EU41%, Eu40%, Eu054%, 1466, Eu341	2126J	earliest ever
PTSD	PTSD	2	code/date	Eu431%		earliest ever
OCD	OCD	2	code/date	Eu605, Eu42%		earliest ever
Panic disorder/panic attack	Panic	2	code/date	E2001, E202%		earliest ever
Social anxiety disorder (childhood)	Social anxiety	2	code/date	Eu932		earliest ever
Phobic disorders	Phobias	2	code/date	E202%, Eu40%, Eu931		earliest ever
Seasonal affective disorder	SAD	2	code/date	E118, Eu33%		earliest ever
Dissociative disorder/conversion disorder	Conversion	2	code/date	Eu44%, E2016, Eu055		earliest ever
Adjustment disorder (includes acute stress reaction)	Adjustment	2	code/date	Eu43%, E29%		earliest ever
Somatoform disorder/hypochondria	Somatoform	2	code/date	Eu45%		earliest ever
Eating disorder	Eating disorder	2	code/date	Eu50%, Eu275%, 1JZ		earliest ever
Alcohol/substance/psychoactive/opiate use/abuse/dependence	Dependence and abuse	2	code/date	E23%, E24%, 13cM%, 1T%, Eu55, ZV114, 13cH, 146F., 13c1, Eu112, Eu102, Eu182, Eu142, Eu122, Eu152, Eu162, Eu132	2126C	earliest ever
ADHD/ADD	ADHD	2	code/date	Eu9y7, E2E0%, Eu900		earliest ever
Personality disorder	Personality	2	code/date	0		earliest ever
Habit and impulse disorders	Habit	2	code/date	Eu63%		earliest ever
Learning disabilities	LD	2	code/date	E3%, Eu7%, Eu814, Eu815, Eu816, Eu817, Eu81z, Eu818, 918e		earliest ever
Autism/Aspergers	Autism	2	code/date	E140%, Eu841, Eu840,		earliest ever
Speech/language disorder	Speech and language	2	code/date	E2F3%, Eu80%		earliest ever
Conduct disorder	Conduct	2	code/date	Eu91%		earliest ever
Tourette's syndrome/tic disorder	Tourettes	2	code/date	E2723		earliest ever
Gender identity disorders	Gender	2	code/date	Eu64%		earliest ever

### Sheet: 4. Clinic data
Variable name	Suggested Short fieldname	No. of fields	Field types	EMIS Read codes	Excluded	Timeframe
REPORT 2 CLINIC DATA
Patient ID	ID	1	Numeric	NA
Current smoker (QOF v37)	Smoker	2	code/date	1372.-1376. , 137C.-137D. , 137G.-137H. , 137J. , 137M. , 137P.-137R. , 137V. , 137X.-137f. , 137h. , 137m. , 137o. , 137..		latest ever
Ex-smoker (QOF v37)	ExSmoker	2	code/date	1377.-137B. , 137F. , 137K. , 137N.-137O. , 137S.-137T. , 137j. , 137l.		latest ever
Never smoked (QOF v37)	NeverSmoked	2	code/date	1371		latest ever
On examination weight (O/E weight)	Weight	15	code/date/value/unit/age@event (x3)	22A		earliest ever AND in +/- 6 month window around T1 or T2 diagnosis AND latest ever
On examination weight (O/E height)	Height	15	code/date/value/unit/age@event (x3)	229		earliest ever AND in +/- 6 month window around T1 or T2 diagnosis AND latest up to + 6 months after T1 or T2 diagnosis
BMI	BMI	15	code/date/value/unit/age@event (x3)	22K		earliest ever AND in +/- 6 month window around T1 or T2 diagnosis AND latest ever
HbA1c	HbA1c	12	code/date/value/unit (x3)	42W5 , 42W4		earliest ever AND in +/- 6 month window around T1 or T2 diagnosis AND latest ever
Cholesterol	Cholesterol	12	code/date/value/unit (x3)	44P		earliest ever AND in +/- 6 month window around T1 or T2 diagnosis AND latest ever
HDL cholesterol	HDL	12	code/date/value/unit (x3)	44P5		earliest ever AND in +/- 6 month window around T1 or T2 diagnosis AND latest ever
Serum LDL cholesterol (LDL-C)	LDL	12	code/date/value/unit (x3)	44P6		earliest ever AND in +/- 6 month window around T1 or T2 diagnosis AND latest ever
Serum triglycerides	Triglycerides	12	code/date/value/unit (x3)	44Q%		earliest ever AND in +/- 6 month window around T1 or T2 diagnosis AND latest ever
Urine protein/creatinine ratio	Protein Creatinine	8	code/date/value/unit (x2)	44lD		earliest ever AND latest ever
Urine albumin/creatinine ratio	Albumin Creatinine	8	code/date/value/unit (x2)	46TC		earliest ever AND latest ever
Urine albumin	Albumin	8	code/date/value/unit (x2)	46N4		earliest ever AND latest ever
Systolic Blood Pressure	Sys BP	8	code/date/value/unit (x2)	2469		earliest ever AND latest ever
Diastolic Blood Pressure	Dia BP	8	code/date/value/unit (x2)	246A		earliest ever AND latest ever
Serum creatinine	Creatinine	8	code/date/value/unit (x2)	44J3		earliest ever AND latest ever
eGFR	EGFR	8	code/date/value/unit (x2)	451E		earliest ever AND latest ever
Glutamic acid decarboxylase antibody level (GAD)	GAD	4	code/date/value/unit	43m8		latest ever
Islet cell antibody level	Islet cell	4	code/date/value/unit	43a3		latest ever
Insulinoma-associated antigen-2 antibody level (IA2)	IA2	4	code/date/value/unit	43aw		latest ever
Coeliac autoantibody profile	Coeliac autoantibody	2	code/date/value/unit	68W3 , 68W4		latest ever
Anti-thyroid peroxidase	Peroxidase	4	code/date/value/unit	43Gd%		latest ever
C - peptide	Cpeptide	4	code/date/value/unit	44Za%		latest ever
Serum insulin	Serum insulin	4	code/date/value/unit	4493		latest ever
Serum (ALT) alanine aminotransferase level	Serum ALT	4	code/date/value/unit	44GB.		latest ever
AST serum level	AST serum	4	code/date/value/unit	44HB.		latest ever
Thyroid function test	TSH, T4	4	code/date/value/unit	442A%, 4426%		latest ever

### Sheet: 5. Prescribing
Variable name	Suggested Short fieldname	No. of fields	Field types	EMIS Read codes	BNF Chapter SEARCH	Drug names without BNF heading TEXT SEARCH	Timeframe
REPORT 3 PRESCRIBING
Patient ID	ID	1	Numeric		NA
Diabetes
Diabetes treatment insulins short acting	Insulins short	4	drug name/issue date (x2)		6.1.1.1 Short-acting insulins	Human Actrapid Injection 100 units/ml	within previous 12m AND earliest ever
						Human Actrapid Preloaded Pen 100 units/ml
						Human Actrapid Penfill Cartridges (3 Ml) 100 units/ml
						Human Insulatard Ge Injection 100 units/ml
						Human Insulatard Ge Penfill Cartridges (3 Ml) 100 units/ml
						Human Insulatard Ge Preloaded Pen 100 units/ml
						Human Mixtard 10 Penfill Cartridges (3 Ml)
						Human Mixtard 20 Preloaded Pen
						Human Mixtard 30 Injection 10 ml vial
						Human Mixtard 30 Injection (Cartridges) 100 u/ml
						Human Mixtard 30 Penfill Cartridges (3 Ml)
						Human Mixtard 30 Preloaded Pen
						Human Mixtard 30 Ge Injection
						Human Mixtard 40 Preloaded Pen
						Human Mixtard 50 Penfill Cartridges (3 Ml)
						Human Mixtard 50 Preloaded Pen
						Human Ultratard Injection 100 units/ml
						Humapen Re-Usable Pen
						Humapen Luxura Re-Usable Pen 3 ml, 1-60 units
						Humapen Luxura Re-usable pen 3 ml, 1-60 units
						Humegon Injection 75 I.U.
						Humulin M1 Cartridges (1.5 Ml)
						Humulin M1 Cartridges (3 Ml)
						Humulin M2 Cartridges (1.5 Ml)
						Humulin M2 Injection
						Humulin M4 Cartridges (3 Ml)
						Insulin Aspart Prefilled Syringes 100 units/ml
						Isophane Insulin (Human Pyr) Penfill Cartridges (1.5 Ml) 100 units/ml
						Isophane Insulin (Human Pyr) Penfill Cartridges (3 Ml) 100 units/ml
						Isophane Insulin (Human Pyr) Preloaded Pen 100 units/ml
						Lantus 100units/ml solution for injection 3ml pre-filled ...
						Mixtard 50 Injection 100 units/ml, 10 ml vial
Diabetes treatment insulins Intermediate and long acting	Insulins long	4	drug name/issue date (x2)		6.1.1.2 Intermediate- and long-acting insulins		within previous 12m AND earliest ever
Antidiabetic drugs sulphonylureas	Sulphonylureas	4	drug name/issue date (x2)		6.1.2.1 Sulfonylureas		within previous 12m AND earliest ever
Antidiabetic drugs biganuides	Metformin	4	drug name/issue date (x2)		6.1.2.2 Biguanides	Glucamet Tablets 850 mg	within previous 12m AND earliest ever
Alpha-glucosidase inhibitors	AGIs	4	drug name/issue date (x2)		6.1.2.3 Other antidiabetic drugs		within previous 12m AND earliest ever
Dipeptidylpeptidase-4 inhibitors	Gliptins	4	drug name/issue date (x2)		6.1.2.3 Other antidiabetic drugs		within previous 12m AND earliest ever
Glucagon-like peptide-1 receptor agonists	GLP1	4	drug name/issue date (x2)		6.1.2.3 Other antidiabetic drugs		within previous 12m AND earliest ever
Meglitinides	Meglitinides	4	drug name/issue date (x2)		6.1.2.3 Other antidiabetic drugs		within previous 12m AND earliest ever
Sodium glucose co-transporter 2 inhibitors	SGLT2	4	drug name/issue date (x2)		6.1.2.3 Other antidiabetic drugs		within previous 12m AND earliest ever
Thiazolidinediones	Thiazolidinediones	4	drug name/issue date (x2)		6.1.2.3 Other antidiabetic drugs		within previous 12m AND earliest ever
Combination drugs	Combination drugs	4	drug name/issue date (x2)		6.1.2.3 Other antidiabetic drugs		within previous 12m AND earliest ever
Blood glucose and ketone testing strips	Testing strips	4	drug name/issue date (x2)		See 6.1.6 Diagnostic and Monitoring worksheet		within previous 12m AND earliest ever
Insulin pump	Insulin pump	2	code/date	7L100			earliest ever
Metformin adverse reactions	Metformin AE	2	code/Date	8I7B, TJ23A, U6023			earliest ever
Treatment of diabetic neuropthay	Neuropathy	4	drug name/issue date (x2)		6.1.5 Treatment of diabetic nephropathy and neuropathy	Amitriptyline Hydrochloride Capsules 25 mg	within previous 12m AND earliest ever
						Amitriptyline Hydrochloride Capsules 50 mg
						Amitriptyline Hydrochloride Capsules 75 mg
						Amitriptyline Hydrochloride Mixture Sugar Free 10 mg/5 ml
						Amitriptyline Sr Capsules 75 mg
CVD
Cardiac glycosides	Cardiac Glycoside	4	drug name/issue date (x2)		2.1.1 Cardiac glycosides		within previous 12m AND earliest ever
Diruetics thiazides	Thiazides	4	drug name/issue date (x2)		2.2.1 Thiazides and related diuretics		within previous 12m AND earliest ever
Loop diuretics	Loop diruetics	4	drug name/issue date (x2)		2.2.2 Loop diuretics		within previous 12m AND earliest ever
Potassium sparing diuretics	Potassium sparing	4	drug name/issue date (x2)		2.2.3 Potassium-sparing diuretics and aldosterone antagonists		within previous 12m AND earliest ever
Potassium sparing diuretic combinations	Diuretic combi	4	drug name/issue date (x2)		2.2.4 Potassium-sparing diuretics with other diuretics		within previous 12m AND earliest ever
Diruetics with potassium	Diumide	4	drug name/issue date (x2)		2.2.8 Diuretics with potassium		within previous 12m AND earliest ever
Drugs for arrhythmias	AntiArrhythmics	4	drug name/issue date (x2)		2.3 Anti-arrhythmic drugs		within previous 12m AND earliest ever
Beta-adrenoceptor blockers	beta blockers	4	drug name/issue date (x2)		2.4 Beta-adrenoceptor blocking drugs	Propranolol Hydrochloride Capsules 80 mg	within previous 12m AND earliest ever
Anti-hypertensives vasodilators	Vasodilators	4	drug name/issue date (x2)		2.5.1 Vasodilator antihypertensive drugs		within previous 12m AND earliest ever
Centrally acting anti-hypertensives	Centralantihypertensive	4	drug name/issue date (x2)		2.5.2 Centrally acting antihypertensive drugs	Methyldopa Capsules 250 mg	within previous 12m AND earliest ever
Alpha adrenoceptor blockers	Alpha blockers	4	drug name/issue date (x2)		2.5.4 Alpha-adrenoceptor blocking drugs	Terazosin Hydrochloride Starter Pack 7 x 1 mg, 14 x 2 mg, 7 x 5 mg	within previous 12m AND earliest ever
Angiotensin converting enzyme inhibitors	ACE inhibitors	4	drug name/issue date (x2)		2.5.5.1 Angiotensin-converting enzyme inhibitors	Ramipril Titration pack 7 x 2.5 mg, 21 x 5 mg, 7 x 10 mg	within previous 12m AND earliest ever
						Tritace Tablet Titration Pack 7 x 2.5 mg, 21 x 5 mg, 7 x 10 mg
						Tritace titration pack tablets (Sanofi)
Angiotensin II antagonists	Angiotensin Antagonists	4	drug name/issue date (x2)		2.5.5.2 Angiotensin-II receptor antagonists		within previous 12m AND earliest ever
Nitrates	Nitrates	4	drug name/issue date (x2)		2.6.1 Nitrates		within previous 12m AND earliest ever
Calcium channel blockers	Calcium channel	4	drug name/issue date (x2)		2.6.2 Calcium-channel blockers	Amlodipine Besilate Tablets 10 mg	within previous 12m AND earliest ever
						Amlodipine Besilate Tablets 5 mg
						Amlodipine Besylate Tablets 10 mg
						Amlodipine Besylate Tablets 5 mg
						Diltiazem Hydrochloride Tablets 60 mg
						Nifedipine Tablets 10 mg
						Nifedipine Tablets 20 mg
Other antianginal	Antianginal	4	drug name/issue date (x2)		2.6.3 Other antianginal drugs		within previous 12m AND earliest ever
Peripheral vasodilators	Peripheral vasodilators	4	drug name/issue date (x2)		2.6.4 Peripheral vasodilators and related drugs		within previous 12m AND earliest ever
Oral anticoagulants	Oral anticoagulants	4	drug name/issue date (x2)		2.8.2 Oral anticoagulants		within previous 12m AND earliest ever
Antiplatelet drugs	Antiplatelet	4	drug name/issue date (x2)		2.9 Antiplatelet drugs	Soluble Aspirin Tablets 300 mg	within previous 12m AND earliest ever
						Soluble Aspirin Paediatric Tablets 75 mg
Lipid regulating drugs	Lipid regulation	4	drug name/issue date (x2)		2.12 Lipid-regulating drugs		within previous 12m AND earliest ever
Statin adverse reactions	Statin AE	2	code/date	U60CA, 8I76, TJ2C, U60C9			earliest ever
Statin muscle symptoms	Statin Muscle	2	code/date	N24, N241, N2411, N2333			earliest ever
Treatment of erectile dysfunction	Erectile Dysfunction	4	drug name/issue date (x2)		7.4.5 Drugs for erectile dysfunction		within previous 12m AND earliest ever
Weight loss drugs	Weight loss	4	drug name/issue date (x2)		4.5.1 Anti-obesity drugs acting on the gastro-intestinal tract	Orlistat 120mg capsules	within previous 12m AND earliest ever
						Xenical 120mg capsules (Roche Products Ltd)
